# Deconvoluting Stress-Responsive Proteostasis Signaling Pathways for Pharmacologic Activation using Targeted RNA-sequencing

**DOI:** 10.1101/499046

**Authors:** Julia M.D. Grandjean, Lars Plate, Richard I. Morimoto, Michael J. Bollong, Evan T. Powers, R. Luke Wiseman

**Affiliations:** Department of Molecular Medicine, The Scripps Research Institute, La Jolla, CA, USA; Department of Chemistry, The Scripps Research Institute, La Jolla, CA, USA; Department of Molecular Biosciences, Rice Institute for Biomedical Research, Northwestern University, Evanston, IL, USA

**Keywords:** Targeted RNAseq, unfolded protein response, heat shock response, oxidative stress response, small molecule activator, screening

## Abstract

Cellular proteostasis is maintained by stress-responsive signaling pathways such as the heat shock response (HSR), the oxidative stress response (OSR), and the unfolded protein response (UPR). Activation of these pathways results in the transcriptional upregulation of select subsets of stress-responsive genes that restore proteostasis and adapt cellular physiology to promote recovery following various types of acute insult. The capacity for these pathways to regulate cellular proteostasis makes them attractive therapeutic targets to correct proteostasis defects associated with diverse diseases. High-throughput screening (HTS) using cell-based reporter assays is highly effective for identifying putative activators of stress-responsive signaling pathways. However, the development of these compounds is hampered by the lack of medium-throughput assays to define compound potency and selectivity for a given pathway. Here, we describe a targeted RNA sequencing (RNAseq) assay that allows cost effective, medium-throughput screening of stress-responsive signaling pathway activation. We demonstrate that this assay allows deconvolution of stress-responsive signaling activated by chemical genetic or pharmacologic agents. Furthermore, we use this assay to define the selectivity of putative OSR and HSR activating compounds previously identified by HTS. Our results demonstrate the potential for integrating this adaptable targeted RNAseq assay into screening programs focused on developing pharmacologic activators of stress-responsive signaling pathways.
