## Supplementary material for "Deconvoluting Stress-Responsive Proteostasis Signaling Pathways for Pharmacologic Activation using Targeted RNA-sequencing"

### Sheet: Sheet1
Cell Type	Treatment	concentration	Time (hours)
293Trex	arsenite	25uM	16
293Trex	tet-cHSF1	2.25uM Dox	16
293Dax	thapsigargin	1uM	4
293Dax	DHFR-ATF6	10uM trimethoprim	4
293Dax	tet-XBP1s	1ug/mL Dox	4
293T	thapsigargin	1uM	4
293T	tunicamycin	10uM	4
293T	oligomycin	100nM	24
293T	paraquat	400uM	24
293T	A3	10uM	4
293T	C1	10uM	4
293T	D1	10uM	4
293T	F1	10uM	4
293T	CBR-470-1	10uM	24
293T	bardoxolone	1uM	24
